# CAZyXplorer: A Shiny Application for Cost-Effective Preliminary Screening of Microbial Strains to Advance Enzyme Discovery in Biorefining and Biotechnology

**DOI:** 10.1101/2025.10.13.679092

**Authors:** Ayyappa Kumar Sista Kameshwar

## Abstract

The transition to sustainable bioeconomy requires efficient methods to identify microbial strains capable of deconstructing plant biomass. CAZyXplorer is an R Shiny platform designed to facilitate preliminary assessment of bacterial and fungal strains for industrial biorefinery applications based on carbohydrate-active enzyme (CAZy) annotation profiles. The platform uses multi-criteria decision analysis to evaluate over 200 enzyme families across six degradation pathways: cellulolytic, hemi-cellulolytic, ligninolytic, pectinolytic, starch-degrading, and inulin-degrading. CAZyXplorer implements weighted scoring algorithms that prioritize industrially relevant enzyme combinations, allocating 80% combined weighting to cellulolytic and hemi-cellulolytic activities. The tool calculates Shannon diversity indices to assess enzymatic repertoire completeness and includes interactive network analysis to visualize enzyme family distributions that may indicate degradation potential across different feedstocks. It is important to note that CAZyme gene counts reflect genomic potential rather than actual enzyme activity or expression levels. CAZyXplorer offers an accessible tool for researchers to perform comparative analysis of CAZyme profiles across multiple genomes. The platform has potential applications in initial screening for biofuel production, biochemical manufacturing, and other circular economy initiatives. CAZyXplorer serves as a preliminary analysis tool to guide strain selection decisions, complementing rather than replacing empirical screening and biochemical characterization in microbial bioprospecting for sustainable industrial biotechnology. The source code for the CAZyXplorer package is available at https://github.com/aysistak89/CAZyXplorer.
