## Supplementary material for "CAZyXplorer: A Shiny Application for Cost-Effective Preliminary Screening of Microbial Strains to Advance Enzyme Discovery in Biorefining and Biotechnology": Agaricomycotina_10Strains.csv

Annotations/Genomes	Abobi1	Abobie1	Agabi_varbisH97_2	Agabi_varbur_1	AgarPMI687_1	Agrped1	Agrpra2	Albpec1	Amaapr1	Amagr1
AA1	12	12	13	13	25	13	10	13	20	23
AA2	16	15	3	3	1	13	14	10	1	2
AA3	19	18	37	35	24	37	31	43	11	18
AA4	0	0	0	0	0	0	0	0	0	0
AA5	5	4	9	9	9	21	16	7	4	8
AA6	2	2	4	4	1	3	2	6	7	1
AA7	0	0	1	1	8	2	6	0	6	7
AA8	2	2	1	1	2	1	1	4	0	0
AA9	17	18	11	11	31	20	21	18	3	1
AA10	0	0	0	0	0	0	0	0	0	0
AA11	0	0	0	0	0	0	0	0	0	0
AA12	1	1	1	1	2	0	0	0	0	0
AA13	0	0	0	0	0	2	1	0	0	0
AA14	3	3	2	2	3	4	5	3	2	3
AA16	0	0	1	1	2	0	0	0	0	0
CBM15	0	0	0	0	0	0	0	0	0	0
CBM85	0	0	0	0	0	0	0	0	0	0
CBM91	0	0	1	0	3	0	0	0	0	0
CBM92	0	0	0	0	0	0	0	0	0	0
CBM104	0	0	0	0	0	0	0	0	0	0
CBM1	29	30	17	17	22	35	41	29	0	0
CBM5	4	4	3	3	6	3	4	4	4	7
CBM6	0	0	0	0	0	0	0	0	0	0
CBM8	0	0	0	0	2	0	0	0	0	0
CBM12	2	2	1	1	2	0	0	2	3	2
CBM13	3	1	9	13	7	12	12	8	10	19
CBM14	0	0	0	0	0	0	0	0	0	0
CBM16	0	0	0	0	0	0	0	0	0	0
CBM18	1	1	1	1	6	3	2	1	1	1
CBM19	0	0	0	0	0	0	0	0	0	0
CBM20	6	4	1	1	2	5	5	4	1	2
CBM21	2	2	2	1	2	1	1	2	2	2
CBM24	0	0	0	0	0	0	0	0	0	0
CBM32	0	0	0	0	0	0	0	0	0	0
CBM35	1	1	1	1	3	2	2	1	0	0
CBM38	0	0	0	0	0	0	0	0	0	0
CBM42	0	0	0	0	0	4	0	0	0	0
CBM43	1	1	1	1	1	1	1	1	1	3
CBM48	3	2	1	1	2	2	3	3	3	3
CBM50	6	6	6	1	29	15	14	10	7	4
CBM52	0	0	0	0	0	0	0	0	0	0
CBM57	0	0	0	0	0	0	0	0	0	0
CBM63	0	0	0	0	0	0	0	0	0	0
CBM66	0	0	0	0	0	0	0	0	0	0
CBM67	0	0	0	0	0	18	9	0	10	20
CE19	0	0	0	0	0	0	0	0	0	0
CE1	2	2	1	1	9	2	2	2	0	0
CE2	0	0	0	0	0	0	0	0	0	0
CE3	0	0	0	0	0	0	0	0	0	0
CE4	3	3	9	8	12	14	9	3	7	12
CE5	0	0	6	6	0	4	5	0	0	0
CE6	0	0	0	0	0	0	0	0	0	0
CE8	2	3	2	2	2	3	6	2	0	0
CE9	1	1	1	1	1	1	1	1	1	1
CE11	0	0	0	0	0	0	0	0	0	0
CE12	0	0	2	2	5	2	3	0	0	2
CE14	0	0	0	0	0	0	0	0	0	0
CE15	3	3	1	1	1	2	2	2	0	0
CE16	6	4	2	2	10	4	4	15	6	9
EXPN	23	22	9	10	26	25	25	14	10	12
GH5_39	0	0	0	0	0	0	0	0	0	0
GH13_48	0	0	0	0	0	0	0	0	0	0
GH30_11	0	0	1	1	0	0	0	0	0	0
GH87	0	0	0	0	0	0	0	0	0	0
GH158	0	0	0	0	0	0	0	0	0	0
GH162	0	0	1	1	0	0	0	0	0	0
GH171	0	0	0	0	0	0	0	0	0	0
GH184	0	0	0	0	0	0	0	0	0	0
GH1	2	2	1	1	2	3	3	2	0	0
GH2	2	2	2	2	2	2	2	3	1	2
GH3	7	7	8	8	12	9	8	9	5	7
GH5	20	20	19	19	26	23	22	20	16	15
GH6	2	2	1	1	3	4	2	1	0	0
GH7	4	4	1	1	8	7	5	3	0	0
GH9	1	1	1	1	0	1	1	1	1	1
GH10	6	6	2	2	6	8	6	4	0	0
GH11	0	0	2	2	13	3	5	0	0	0
GH12	3	3	2	2	1	2	2	2	0	1
GH13	8	8	7	7	9	8	10	8	6	8
GH15	6	4	2	2	4	3	2	3	3	2
GH16	26	25	25	24	34	35	30	21	21	25
GH17	3	3	6	6	4	7	6	3	4	6
GH18	11	11	13	13	20	15	17	12	16	19
GH20	4	5	4	4	1	2	2	5	5	1
GH23	1	1	1	1	1	1	1	1	1	1
GH24	0	0	1	1	0	3	2	0	0	0
GH25	4	4	4	4	4	7	5	2	3	5
GH26	0	0	0	0	0	0	0	0	0	0
GH27	4	4	4	4	2	4	4	3	2	2
GH28	7	7	6	6	3	7	7	5	0	3
GH29	0	0	1	1	0	0	0	0	0	0
GH30	3	3	2	2	3	2	3	1	1	2
GH31	5	5	6	6	8	6	5	4	4	3
GH32	0	0	0	0	0	0	0	0	0	0
GH33	0	0	0	0	0	0	0	0	0	0
GH35	4	4	1	1	5	4	5	3	1	1
GH36	0	0	0	0	0	0	0	0	0	0
GH37	3	3	2	2	2	2	2	2	3	2
GH38	1	1	1	1	1	1	1	1	1	6
GH39	0	0	0	0	0	0	0	0	0	0
GH42	0	0	0	0	0	0	0	0	0	0
GH43	3	3	4	4	17	3	5	2	3	0
GH44	1	1	1	1	2	2	1	1	0	0
GH45	4	4	2	2	3	2	2	6	0	0
GH46	0	0	0	0	0	0	0	0	0	0
GH47	5	6	7	7	5	8	11	8	7	10
GH49	0	0	0	0	0	0	0	0	0	0
GH51	1	1	1	1	1	3	7	2	0	0
GH52	0	0	0	0	0	0	0	0	0	0
GH53	1	1	1	1	1	1	1	1	0	0
GH54	0	0	0	0	0	4	0	0	0	0
GH55	2	2	1	1	3	2	2	2	2	4
GH57	0	0	0	0	0	0	0	0	0	0
GH62	0	0	0	0	2	2	0	0	0	0
GH63	1	1	1	1	1	1	1	1	1	1
GH65	0	0	0	0	0	0	0	0	0	0
GH67	0	0	0	0	0	0	0	0	0	0
GH71	3	3	3	3	4	4	2	3	1	1
GH72	1	1	1	1	1	1	1	1	1	3
GH74	1	1	1	1	2	1	1	1	0	0
GH75	0	0	0	0	0	0	0	0	0	0
GH76	0	0	0	0	4	1	0	0	0	0
GH77	0	0	0	0	0	0	0	0	0	0
GH78	2	2	4	4	0	2	3	1	0	0
GH79	8	8	6	6	11	19	9	7	5	5
GH81	0	0	0	0	0	0	0	0	1	0
GH85	1	1	1	1	2	1	1	1	1	1
GH88	1	1	1	1	3	1	1	1	0	0
GH89	2	2	0	0	0	0	0	1	1	1
GH92	3	3	5	5	8	5	4	4	4	5
GH93	0	0	0	0	2	2	0	0	0	0
GH94	0	0	0	0	0	0	0	0	0	0
GH95	1	1	1	1	1	1	1	1	1	1
GH97	0	0	0	0	1	0	0	0	0	0
GH105	2	2	2	2	3	1	1	2	0	0
GH106	0	0	0	0	0	0	0	0	0	0
GH114	0	0	0	0	1	1	0	0	0	0
GH115	1	1	2	2	3	1	5	4	0	0
GH125	1	1	1	1	1	1	1	1	1	1
GH127	0	0	0	0	0	0	0	0	0	0
GH128	4	4	2	2	2	7	6	5	1	1
GH130	0	0	0	0	0	0	0	0	0	0
GH131	3	3	0	1	4	2	2	2	0	0
GH133	1	1	1	1	1	1	1	1	1	1
GH134	0	0	0	0	0	0	0	0	0	0
GH135	0	0	0	0	1	0	0	1	0	0
GH140	0	0	0	0	0	0	0	0	0	0
GH141	0	0	0	0	0	0	0	0	0	0
GH142	0	0	0	0	0	0	0	0	0	0
GH145	0	0	0	0	0	0	1	1	0	0
GH146	0	0	0	0	0	0	0	0	0	0
GH152	7	3	3	3	7	2	3	4	3	4
GH154	1	1	1	1	1	1	2	1	0	0
GT110	0	0	0	0	0	0	0	0	0	0
GT1	15	17	3	3	6	17	17	18	6	4
GT2	13	12	11	11	20	12	12	11	13	13
GT3	1	1	1	1	1	1	1	1	1	1
GT4	4	4	4	4	4	4	4	4	4	4
GT5	1	1	1	1	1	1	1	1	1	1
GT8	8	7	2	2	5	4	4	5	3	4
GT9	0	0	0	0	0	0	0	0	0	0
GT15	2	2	3	3	6	5	5	9	9	5
GT17	1	1	1	1	1	1	1	1	1	1
GT18	0	0	0	0	0	0	0	0	0	0
GT20	3	3	3	3	3	3	4	3	5	3
GT21	1	1	1	1	1	1	1	1	1	1
GT22	3	3	3	3	3	3	3	3	9	4
GT23	0	0	0	0	0	0	1	0	0	0
GT24	2	1	1	1	1	1	1	2	1	1
GT25	0	0	0	0	0	0	0	0	0	0
GT31	1	1	1	1	1	10	4	1	1	1
GT32	1	1	1	1	1	1	1	1	1	1
GT33	1	1	1	1	1	1	1	2	1	1
GT34	0	0	0	0	0	0	0	0	0	0
GT35	1	1	1	1	1	1	1	1	1	1
GT39	3	3	3	3	3	3	3	3	3	4
GT41	1	1	0	0	0	0	0	0	0	0
GT47	0	0	0	0	0	0	0	0	0	0
GT48	2	2	2	2	4	2	2	2	2	2
GT49	1	1	1	1	1	1	1	2	1	1
GT50	1	1	1	1	1	1	1	1	1	1
GT51	0	0	0	0	0	0	0	0	0	0
GT57	2	2	2	2	2	2	2	2	2	2
GT58	1	1	1	1	1	1	1	1	1	1
GT59	1	1	1	1	1	1	1	1	1	2
GT61	0	0	0	0	0	0	0	0	0	0
GT62	0	0	0	0	0	0	0	0	0	0
GT66	1	1	1	1	1	1	1	1	2	1
GT69	1	1	1	1	4	1	1	1	2	4
GT71	0	0	0	0	0	0	0	0	0	0
GT76	1	1	0	1	1	1	1	1	1	1
GT84	0	0	0	0	0	0	0	0	0	0
GT90	1	1	3	3	4	4	2	1	3	6
Myosin_motor	2	2	1	1	3	2	2	2	2	2
PL6_1	0	0	0	0	0	0	0	0	0	0
PL17_2	0	0	0	0	0	0	0	0	0	0
PL26_dist	0	0	0	0	0	0	0	0	0	0
PL35_dist	0	0	0	0	0	0	0	0	0	0
PL38	2	3	1	1	2	2	0	0	2	2
PL38_dist	0	0	0	0	0	0	0	0	0	0
PL42	1	0	0	0	1	0	0	0	0	0
PL42_a	0	1	1	1	0	1	0	0	0	0
PL1	1	1	2	2	10	1	0	1	0	0
PL3	3	4	1	1	10	0	0	1	0	0
PL4	1	1	1	1	5	2	2	2	0	0
PL7	0	0	0	0	0	0	0	0	0	0
PL8	1	1	1	1	5	1	3	2	1	1
PL9	0	0	0	0	1	0	0	0	0	0
PL14	7	7	4	4	4	4	5	6	2	1
PL20	0	0	0	0	0	0	0	0	0	0
PL26	0	0	1	1	1	1	1	0	0	0
PL35	1	1	1	1	1	1	2	2	1	2
