## Supplementary material for "CAZyXplorer: A Shiny Application for Cost-Effective Preliminary Screening of Microbial Strains to Advance Enzyme Discovery in Biorefining and Biotechnology": Demo_data.csv

Annotations/Genomes	Phchr2	Wolco1	Fompi3	Daequ1	Cersu1	Armbor1	Pospl1	Agabi_varbisH97_2
AA1	5	5	7	6	9	26	7	13
AA2	17	2	2	1	18	9	1	3
AA3	39	14	21	17	23	71	22	37
AA4	0	0	0	0	0	0	0	0
AA5	7	4	4	4	3	5	2	9
AA6	4	1	1	1	0	3	0	4
AA7	0	0	5	3	0	3	0	1
AA8	2	0	0	0	2	2	0	1
AA9	16	2	4	4	9	21	4	11
AA10	0	0	0	0	0	0	0	0
AA11	0	0	0	0	0	0	0	0
AA12	1	0	0	0	0	0	0	1
AA13	0	0	0	0	0	0	0	0
AA14	2	2	3	2	2	4	0	2
AA16	0	0	0	0	0	2	0	1
CBM15	0	0	0	0	0	0	0	0
CBM85	0	0	0	0	0	0	0	0
CBM91	1	0	1	1	0	1	0	1
CBM92	0	0	0	0	0	0	0	0
CBM104	0	0	0	0	0	3	0	0
CBM1	36	0	0	0	16	13	0	17
CBM5	4	4	4	4	3	3	5	3
CBM6	0	0	0	0	0	0	0	0
CBM8	0	0	0	0	0	0	0	0
CBM12	1	1	1	1	1	1	0	1
CBM13	8	3	11	1	6	4	16	9
CBM14	0	0	0	0	0	0	0	0
CBM16	0	0	0	0	0	0	0	0
CBM18	1	1	1	1	1	0	2	1
CBM19	0	0	0	0	0	0	0	0
CBM20	2	1	2	2	4	5	2	1
CBM21	2	1	2	2	2	2	3	2
CBM24	0	0	0	0	0	0	0	0
CBM32	0	0	0	0	0	0	0	0
CBM35	1	1	1	1	0	2	0	1
CBM38	0	0	0	0	0	0	0	0
CBM42	0	0	0	0	0	0	0	0
CBM43	1	1	1	1	1	1	1	1
CBM48	2	2	2	3	1	2	1	1
CBM50	12	0	19	8	1	22	0	6
CBM52	0	0	0	0	0	0	0	0
CBM57	0	0	0	0	0	0	0	0
CBM63	0	0	0	0	0	0	0	0
CBM66	0	0	0	0	0	0	0	0
CBM67	0	0	0	0	0	32	0	0
CE19	0	0	0	0	0	0	0	0
CE1	4	0	0	1	2	1	0	1
CE2	0	0	0	0	0	0	0	0
CE3	0	0	0	0	0	0	0	0
CE4	4	4	3	3	3	16	2	9
CE5	0	0	0	0	0	0	0	6
CE6	0	0	0	0	0	0	0	0
CE8	2	1	2	1	2	11	4	2
CE9	1	1	2	1	1	1	3	1
CE11	0	0	0	0	0	0	0	0
CE12	0	0	0	0	0	5	0	2
CE14	0	0	0	0	0	0	0	0
CE15	2	1	1	1	2	2	2	1
CE16	4	4	5	7	4	7	2	2
EXPN	13	13	20	11	11	26	12	9
GH5_39	0	0	0	0	0	0	0	0
GH13_48	0	0	0	0	0	0	0	0
GH30_11	1	0	3	3	0	2	0	1
GH87	0	0	0	0	0	0	0	0
GH158	0	0	0	0	0	0	0	0
GH162	0	0	0	0	0	0	0	1
GH171	0	0	0	0	0	0	0	0
GH184	0	0	0	0	0	0	0	0
GH1	2	1	2	2	3	12	2	1
GH2	2	3	4	3	4	2	4	2
GH3	10	8	11	8	6	13	9	8
GH5	19	18	19	18	18	22	23	19
GH6	1	0	0	0	0	2	0	1
GH7	8	0	0	0	3	4	0	1
GH9	1	0	0	0	0	1	0	1
GH10	6	4	3	4	6	6	4	2
GH11	1	0	0	0	1	1	0	2
GH12	2	2	2	2	2	4	2	2
GH13	9	11	8	7	7	18	3	7
GH15	2	2	2	2	3	4	2	2
GH16	22	19	27	23	24	39	23	25
GH17	2	2	3	2	3	6	2	6
GH18	11	11	21	12	14	16	19	13
GH20	4	2	4	3	3	2	5	4
GH23	1	1	1	1	1	1	2	1
GH24	0	0	0	0	0	0	0	1
GH25	1	0	0	0	1	1	0	4
GH26	0	0	0	0	0	0	0	0
GH27	3	3	4	4	4	6	3	4
GH28	5	9	12	9	6	19	8	6
GH29	0	0	0	0	0	2	0	1
GH30	1	2	4	3	1	3	3	2
GH31	6	5	5	4	5	7	7	6
GH32	0	0	4	1	0	0	0	0
GH33	0	0	0	0	0	0	0	0
GH35	3	2	2	1	1	5	2	1
GH36	0	0	0	0	0	0	0	0
GH37	2	4	2	3	2	3	7	2
GH38	1	1	1	1	1	1	1	1
GH39	0	0	0	0	0	1	0	0
GH42	0	0	0	0	0	0	0	0
GH43	4	1	7	4	2	11	0	4
GH44	0	0	0	0	0	0	0	1
GH45	2	1	2	2	3	4	1	2
GH46	0	0	0	0	0	0	0	0
GH47	5	5	6	5	4	9	8	7
GH49	0	0	0	0	0	0	0	0
GH51	2	4	3	1	2	5	2	1
GH52	0	0	0	0	0	0	0	0
GH53	1	1	1	1	6	2	0	1
GH54	0	0	0	0	0	0	0	0
GH55	2	3	3	3	2	5	1	1
GH57	0	0	0	0	0	0	0	0
GH62	0	0	0	0	0	0	0	0
GH63	1	1	1	1	1	1	1	1
GH65	0	0	0	0	0	0	0	0
GH67	0	0	0	0	0	0	0	0
GH71	3	1	4	5	1	7	4	3
GH72	1	2	1	1	1	1	1	1
GH74	4	0	0	0	1	2	0	1
GH75	0	0	0	0	0	3	0	0
GH76	0	0	0	0	0	4	0	0
GH77	0	0	0	0	0	0	0	0
GH78	1	3	4	3	1	4	1	4
GH79	8	3	4	4	8	10	0	6
GH81	0	0	0	0	0	0	0	0
GH85	1	1	1	1	1	1	1	1
GH88	1	1	1	1	1	3	1	1
GH89	2	1	2	2	2	0	0	0
GH92	4	3	5	3	3	4	0	5
GH93	0	0	0	0	0	1	0	0
GH94	0	0	0	0	0	0	0	0
GH95	1	1	1	1	1	1	1	1
GH97	0	0	0	0	0	0	0	0
GH105	0	0	1	0	0	2	0	2
GH106	0	0	0	0	0	0	0	0
GH114	0	0	0	0	0	0	0	0
GH115	1	2	1	1	2	2	0	2
GH125	1	1	1	1	1	1	0	1
GH127	0	0	0	0	1	0	0	0
GH128	4	2	4	3	3	6	2	2
GH130	0	0	0	0	0	0	0	0
GH131	3	0	1	1	1	3	0	0
GH133	1	1	1	1	1	1	0	1
GH134	0	0	0	0	0	0	0	0
GH135	1	0	0	0	2	1	0	0
GH140	0	0	0	0	0	1	0	0
GH141	0	0	0	0	0	0	0	0
GH142	0	0	0	0	0	0	0	0
GH145	0	0	0	0	0	0	0	0
GH146	0	0	0	0	0	0	0	0
GH152	6	3	5	4	3	4	0	3
GH154	1	1	1	1	1	1	0	1
GT110	0	0	0	0	0	0	0	0
GT1	9	4	6	5	7	7	1	3
GT2	12	13	14	12	15	14	8	11
GT3	1	1	1	1	1	1	0	1
GT4	4	4	4	4	4	5	2	4
GT5	1	2	1	1	1	1	0	1
GT8	9	8	7	7	6	6	9	2
GT9	0	0	0	0	0	0	0	0
GT15	2	3	5	3	2	6	1	3
GT17	1	1	1	1	0	1	0	1
GT18	0	0	0	0	0	0	0	0
GT20	3	3	4	3	3	5	0	3
GT21	1	1	1	1	1	1	0	1
GT22	4	4	5	4	3	3	1	3
GT23	0	0	0	0	0	0	0	0
GT24	1	1	1	1	1	1	0	1
GT25	0	0	0	0	0	0	0	0
GT31	1	1	1	1	1	1	0	1
GT32	1	1	1	1	2	2	0	1
GT33	1	1	1	1	1	1	0	1
GT34	0	0	0	0	0	0	0	0
GT35	1	1	1	1	1	1	0	1
GT39	3	3	3	3	3	3	0	3
GT41	1	1	1	1	1	0	0	0
GT47	0	0	0	0	0	0	0	0
GT48	2	2	2	2	3	2	0	2
GT49	1	1	1	1	1	1	0	1
GT50	1	1	1	1	1	1	0	1
GT51	0	0	0	0	0	0	0	0
GT57	2	2	2	2	2	2	0	2
GT58	1	1	2	1	1	1	0	1
GT59	1	1	1	1	1	1	0	1
GT61	0	0	0	0	0	0	0	0
GT62	0	0	0	0	0	0	0	0
GT66	1	1	1	1	1	1	1	1
GT69	2	2	2	2	1	3	2	1
GT71	0	0	0	0	0	0	0	0
GT76	1	1	1	1	1	1	0	0
GT84	0	0	0	0	0	0	0	0
GT90	1	1	1	1	1	4	0	3
Myosin_motor	2	2	2	2	2	2	1	1
PL6_1	0	0	0	0	0	0	0	0
PL17_2	0	0	0	0	0	0	0	0
PL26_dist	0	0	0	0	0	0	0	0
PL35_dist	0	0	0	0	0	0	0	0
PL38	2	1	1	1	2	3	0	1
PL38_dist	0	0	0	0	0	0	0	0
PL42	0	0	0	0	0	0	0	0
PL42_a	1	0	0	0	1	0	0	1
PL1	0	0	0	0	0	6	0	2
PL3	0	0	0	0	0	13	0	1
PL4	0	0	0	0	0	2	0	1
PL7	0	0	0	0	0	0	0	0
PL8	1	0	0	0	2	3	0	1
PL9	0	0	0	0	0	0	0	0
PL14	5	2	3	2	4	4	1	4
PL20	0	0	0	0	0	0	0	0
PL26	0	0	0	0	0	1	0	1
PL35	1	1	1	1	1	2	0	1
